# Phylogenetic diversity and activity screening of cultivable actinobacteria isolated from marine sponges and associated environments from the western coast of India

**DOI:** 10.1101/2020.01.09.901108

**Authors:** Ulfat Baig, Neelesh Dahanukar, Neha Shintre, Ketki Holkar, Anagha Pund, Uttara Lele, Tejal Gujarathi, Kajal Patel, Avantika Jakati, Ruby Singh, Harshada Vidwans, Vaijayanti Tamhane, Neelima Deshpande, Milind Watve

**Author notes:** Correspondence and requests for materials should be addressed to N. Dahanukar.

## Abstract

Phylogenetic diversity of cultivable actinobacteria isolated from sponges (*Haliclona* spp.) and associated environments of intertidal zones, along the northern parts of west coast of India, were studied using 16S rRNA gene sequences. A subset of actinobacteria were screened for three activities, namely predatory behavior, antibacterial activity and enzyme inhibition. We recovered 237 isolates of actinobacteria belonging to 19 families and 28 genera, which could be attributed to 95 putative species using maximum likelihood partition and 100 putative species using Bayesian partition in Poisson Tree Processes. Although the trends in the discovery of actinobacterial genera isolated from sponges was consistent with previous studies from different study areas, we provide first report of nine actinobacterial species from sponges. We observed widespread non-obligate epibiotic predatory behavior in eight actinobacterial genera and we provide first report of predatory activity in *Brevibacterium*, *Glutamicibacter*, *Micromonospora*, *Nocardiopsis*, *Rhodococcus* and *Rothia*. Sponge associated actinobacteria showed significantly more predatory behavior than environmental isolates. While antibacterial activity by actinobacterial isolates mainly affected Gram-positive target bacteria with little to no effect on Gram-negative bacteria, predation targeted both Gram-positive and Gram-negative prey with equal propensity. Actinobacterial isolates from both sponge and associated environment produced inhibitors of serine proteases and angiotensin converting enzyme. Predatory behavior was strongly associated with inhibition of trypsin and chymotrypsin. Our study suggests that sponge and associated environment of western coast of India are rich in actinobacterial diversity with widespread predatory activity, antibacterial activity and production of enzyme inhibitors. Understanding diversity and associations among various actinobacterial activities, with each other and the source of isolation, can provide new insights in marine microbial ecology and provide opportunities to isolate novel therapeutic agents.
