## Supplementary material for "Phylogenetic diversity and activity screening of cultivable actinobacteria isolated from marine sponges and associated environments from the western coast of India": Table S1

### Sheet: Supplementary Table S1
Seq code	Family	Genus	Source	Screening	Culture accession number	GenBank accession number	mPTP delimitation	bPTP delimitation
MGB_0002	Actinomycetaceae	Streptomyces	Sponge	No	MCC 7668	MT598036	mPTP 01	bPTP 01
MGB_0183	Actinomycetaceae	Streptomyces	Sponge	Yes	MCC 8058	MN339687	mPTP 01	bPTP 01
MGB_0004	Actinomycetaceae	Streptomyces	Sponge	No	MCC 7670	MT598037	mPTP 02	bPTP 02
MGB_0922	Actinomycetaceae	Streptomyces	Environment (Sediment)	No	MCC 8382	MT598047	mPTP 31	bPTP 32
MGB_0924	Actinomycetaceae	Streptomyces	Sponge	Yes	MCC 7840	MN339720	mPTP 32	bPTP 33
MGB_2733	Actinomycetaceae	Streptomyces	Environment (Sediment)	No	MCC 7952	MN339805	mPTP 32	bPTP 33
MGB_2758	Actinomycetaceae	Streptomyces	Environment (Water)	No	MCC 7977	MN339830	mPTP 32	bPTP 33
MGB_2763	Actinomycetaceae	Streptomyces	Environment (Water)	No	MCC 7982	MN339834	mPTP 32	bPTP 33
MGB_2764	Actinomycetaceae	Streptomyces	Environment (Water)	No	MCC 7983	MN339835	mPTP 32	bPTP 33
MGB_2768	Actinomycetaceae	Streptomyces	Environment (Water)	No	MCC 7987	MN339839	mPTP 32	bPTP 33
MGB_2824	Actinomycetaceae	Streptomyces	Environment (Sediment)	No	MCC 8043	MN339893	mPTP 32	bPTP 33
MGB_0951	Actinomycetaceae	Streptomyces	Environment (Sediment)	No	MCC 6390	MT598048	mPTP 36	bPTP 37
MGB_0962	Actinomycetaceae	Streptomyces	Environment (Sediment)	No	MCC 8410	MN339728	mPTP 37	bPTP 38
MGB_2788	Actinomycetaceae	Streptomyces	Environment (Sediment)	No	MCC 8007	MN339857	mPTP 37	bPTP 38
MGB_2803	Actinomycetaceae	Streptomyces	Environment (Sediment)	No	MCC 8022	MN339872	mPTP 37	bPTP 38
MGB_2806	Actinomycetaceae	Streptomyces	Environment (Sediment)	No	MCC 8025	MN339875	mPTP 37	bPTP 38
MGB_2815	Actinomycetaceae	Streptomyces	Environment (Sediment)	No	MCC 8034	MN339884	mPTP 37	bPTP 38
MGB_2823	Actinomycetaceae	Streptomyces	Environment (Water)	No	MCC 8042	MN339892	mPTP 37	bPTP 38
MGB_0993	Actinomycetaceae	Streptomyces	Environment (Water)	No	MCC 6401	MN339739	mPTP 41	bPTP 42
MGB_2181	Actinomycetaceae	Streptomyces	Sponge	Yes	MCC 7938	MN339785	mPTP 41	bPTP 42
MGB_2819	Actinomycetaceae	Streptomyces	Environment (Sediment)	No	MCC 8038	MN339888	mPTP 41	bPTP 42
MGB_0995	Actinomycetaceae	Streptomyces	Environment (Sediment)	Yes	MCC 7848	MN339741	mPTP 42	bPTP 43
MGB_1968	Actinomycetaceae	Streptomyces	Sponge	Yes	MCC 7924	MN339774	mPTP 58	bPTP 60
MGB_2018	Actinomycetaceae	Streptomyces	Sponge	Yes	MCC 7927	MN339776	mPTP 59	bPTP 61
MGB_2756	Actinomycetaceae	Streptomyces	Environment (Sediment)	No	MCC 7975	MN339828	mPTP 59	bPTP 85
MGB_2782	Actinomycetaceae	Streptomyces	Sponge	No	MCC 8001	MN339851	mPTP 59	bPTP 61
MGB_2111	Actinomycetaceae	Streptomyces	Sponge	Yes	MCC 7932	MN339780	mPTP 62	bPTP 64
MGB_2141	Actinomycetaceae	Streptomyces	Sponge	Yes	MCC 7937	MN339784	mPTP 65	bPTP 67
MGB_2742	Actinomycetaceae	Streptomyces	Sponge	No	MCC 7961	MN339814	mPTP 65	bPTP 67
MGB_2793	Actinomycetaceae	Streptomyces	Sponge	No	MCC 8012	MN339862	mPTP 65	bPTP 67
MGB_2800	Actinomycetaceae	Streptomyces	Environment (Water)	No	MCC 8019	MN339869	mPTP 65	bPTP 67
MGB_2807	Actinomycetaceae	Streptomyces	Environment (Sediment)	No	MCC 8026	MN339876	mPTP 65	bPTP 67
MGB_2734	Actinomycetaceae	Streptomyces	Environment (Sediment)	No	MCC 7953	MN339806	mPTP 73	bPTP 76
MGB_2762	Actinomycetaceae	Streptomyces	Environment (Sediment)	No	MCC 7981	MN339833	mPTP 73	bPTP 76
MGB_2794	Actinomycetaceae	Streptomyces	Sponge	No	MCC 8013	MN339863	mPTP 73	bPTP 76
MGB_2801	Actinomycetaceae	Streptomyces	Environment (Sediment)	No	MCC 8020	MN339870	mPTP 73	bPTP 76
MGB_2820	Actinomycetaceae	Streptomyces	Environment (Sediment)	No	MCC 8039	MN339889	mPTP 73	bPTP 76
MGB_2822	Actinomycetaceae	Streptomyces	Environment (Sediment)	No	MCC 8041	MN339891	mPTP 73	bPTP 76
MGB_2736	Actinomycetaceae	Streptomyces	Environment (Sediment)	No	MCC 7955	MN339808	mPTP 74	bPTP 77
MGB_2740	Actinomycetaceae	Streptomyces	Sponge	No	MCC 7959	MN339812	mPTP 74	bPTP 77
MGB_2743	Actinomycetaceae	Streptomyces	Sponge	No	MCC 7962	MN339815	mPTP 74	bPTP 77
MGB_2744	Actinomycetaceae	Streptomyces	Sponge	No	MCC 7963	MN339816	mPTP 74	bPTP 77
MGB_2796	Actinomycetaceae	Streptomyces	Sponge	No	MCC 8015	MN339865	mPTP 74	bPTP 77
MGB_2797	Actinomycetaceae	Streptomyces	Sponge	No	MCC 8016	MN339866	mPTP 74	bPTP 77
MGB_2808	Actinomycetaceae	Streptomyces	Environment (Sediment)	No	MCC 8027	MN339877	mPTP 74	bPTP 77
MGB_2739	Actinomycetaceae	Streptomyces	Sponge	No	MCC 7958	MN339811	mPTP 75	bPTP 78
MGB_2741	Actinomycetaceae	Streptomyces	Environment (Water)	No	MCC 7960	MN339813	mPTP 76	bPTP 79
MGB_2745	Actinomycetaceae	Streptomyces	Sponge	No	MCC 7964	MN339817	mPTP 77	bPTP 80
MGB_2747	Actinomycetaceae	Streptomyces	Environment (Sediment)	No	MCC 7966	MN339819	mPTP 77	bPTP 80
MGB_2748	Actinomycetaceae	Streptomyces	Environment (Sediment)	No	MCC 7967	MN339820	mPTP 77	bPTP 80
MGB_2751	Actinomycetaceae	Streptomyces	Environment (Sediment)	No	MCC 7970	MN339823	mPTP 77	bPTP 80
MGB_2754	Actinomycetaceae	Streptomyces	Environment (Sediment)	No	MCC 7973	MN339826	mPTP 77	bPTP 80
MGB_2759	Actinomycetaceae	Streptomyces	Environment (Sediment)	No	MCC 7978	MN339831	mPTP 77	bPTP 80
MGB_2795	Actinomycetaceae	Streptomyces	Sponge	No	MCC 8014	MN339864	mPTP 77	bPTP 80
MGB_2746	Actinomycetaceae	Streptomyces	Environment (Water)	No	MCC 7965	MN339818	mPTP 78	bPTP 81
MGB_2750	Actinomycetaceae	Streptomyces	Environment (Sediment)	No	MCC 7969	MN339822	mPTP 79	bPTP 82
MGB_2774	Actinomycetaceae	Streptomyces	Environment (Sediment)	No	MCC 7993	MN339845	mPTP 79	bPTP 82
MGB_2781	Actinomycetaceae	Streptomyces	Sponge	No	MCC 8000	MN339850	mPTP 79	bPTP 82
MGB_2802	Actinomycetaceae	Streptomyces	Environment (Sediment)	No	MCC 8021	MN339871	mPTP 79	bPTP 82
MGB_2804	Actinomycetaceae	Streptomyces	Environment (Sediment)	No	MCC 8023	MN339873	mPTP 79	bPTP 82
MGB_2752	Actinomycetaceae	Streptomyces	Environment (Sediment)	No	MCC 7971	MN339824	mPTP 80	bPTP 83
MGB_2755	Actinomycetaceae	Streptomyces	Environment (Sediment)	No	MCC 7974	MN339827	mPTP 80	bPTP 83
MGB_2818	Actinomycetaceae	Streptomyces	Environment (Sediment)	No	MCC 8037	MN339887	mPTP 80	bPTP 100
MGB_2753	Actinomycetaceae	Streptomyces	Environment (Sediment)	No	MCC 7972	MN339825	mPTP 81	bPTP 84
MGB_2765	Actinomycetaceae	Streptomyces	Environment (Sediment)	No	MCC 7984	MN339836	mPTP 82	bPTP 86
MGB_2766	Actinomycetaceae	Streptomyces	Environment (Sediment)	No	MCC 7985	MN339837	mPTP 83	bPTP 87
MGB_2767	Actinomycetaceae	Streptomyces	Environment (Sediment)	No	MCC 7986	MN339838	mPTP 84	bPTP 88
MGB_2769	Actinomycetaceae	Streptomyces	Sponge	No	MCC 7988	MN339840	mPTP 85	bPTP 89
MGB_2821	Actinomycetaceae	Streptomyces	Environment (Sediment)	No	MCC 8040	MN339890	mPTP 85	bPTP 89
MGB_2770	Actinomycetaceae	Streptomyces	Sponge	No	MCC 7989	MN339841	mPTP 86	bPTP 90
MGB_2776	Actinomycetaceae	Streptomyces	Sponge	No	MCC 7995	MN339847	mPTP 86	bPTP 90
MGB_2789	Actinomycetaceae	Streptomyces	Environment (Sediment)	No	MCC 8008	MN339858	mPTP 86	bPTP 90
MGB_2792	Actinomycetaceae	Streptomyces	Environment (Sediment)	No	MCC 8011	MN339861	mPTP 86	bPTP 90
MGB_2805	Actinomycetaceae	Streptomyces	Environment (Sediment)	No	MCC 8024	MN339874	mPTP 86	bPTP 90
MGB_2810	Actinomycetaceae	Streptomyces	Environment (Sediment)	No	MCC 8029	MN339879	mPTP 86	bPTP 90
MGB_2811	Actinomycetaceae	Streptomyces	Environment (Sediment)	No	MCC 8030	MN339880	mPTP 86	bPTP 90
MGB_2816	Actinomycetaceae	Streptomyces	Environment (Sediment)	No	MCC 8035	MN339885	mPTP 86	bPTP 90
MGB_2771	Actinomycetaceae	Streptomyces	Sponge	No	MCC 7990	MN339842	mPTP 87	bPTP 91
MGB_2772	Actinomycetaceae	Streptomyces	Sponge	No	MCC 7991	MN339843	mPTP 88	bPTP 92
MGB_2787	Actinomycetaceae	Streptomyces	Environment (Sediment)	No	MCC 8006	MN339856	mPTP 88	bPTP 92
MGB_2809	Actinomycetaceae	Streptomyces	Environment (Sediment)	No	MCC 8028	MN339878	mPTP 88	bPTP 92
MGB_2773	Actinomycetaceae	Streptomyces	Sponge	No	MCC 7992	MN339844	mPTP 89	bPTP 93
MGB_2790	Actinomycetaceae	Streptomyces	Environment (Sediment)	No	MCC 8009	MN339859	mPTP 89	bPTP 93
MGB_2777	Actinomycetaceae	Streptomyces	Sponge	No	MCC 7996	MN339848	mPTP 90	bPTP 94
MGB_2779	Actinomycetaceae	Streptomyces	Sponge	No	MCC 7998	MN339849	mPTP 91	bPTP 95
MGB_2783	Actinomycetaceae	Streptomyces	Sponge	No	MCC 8002	MN339852	mPTP 92	bPTP 96
MGB_2784	Actinomycetaceae	Streptomyces	Sponge	No	MCC 8003	MN339853	mPTP 93	bPTP 97
MGB_2785	Actinomycetaceae	Streptomyces	Sponge	No	MCC 8004	MN339854	mPTP 94	bPTP 98
MGB_2786	Actinomycetaceae	Streptomyces	Sponge	No	MCC 8005	MN339855	mPTP 94	bPTP 98
MGB_2799	Actinomycetaceae	Streptomyces	Environment (Water)	No	MCC 8018	MN339868	mPTP 95	bPTP 99
MGB_2812	Actinomycetaceae	Streptomyces	Environment (Sediment)	No	MCC 8031	MN339881	mPTP 95	bPTP 99
MGB_2813	Actinomycetaceae	Streptomyces	Environment (Sediment)	No	MCC 8032	MN339882	mPTP 95	bPTP 99
MGB_2814	Actinomycetaceae	Streptomyces	Environment (Sediment)	No	MCC 8033	MN339883	mPTP 95	bPTP 99
MGB_2817	Actinomycetaceae	Streptomyces	Environment (Sediment)	No	MCC 8036	MN339886	mPTP 95	bPTP 99
MGB_0475	Brevibacteriaceae	Brevibacterium	Sponge	No	MCC 6140	MN339688	mPTP 03	bPTP 03
MGB_0491	Brevibacteriaceae	Brevibacterium	Sponge	No	MCC 6152	MN339689	mPTP 04	bPTP 04
MGB_0544	Brevibacteriaceae	Brevibacterium	Sponge	No	MCC 6176	MN339693	mPTP 04	bPTP 04
MGB_0618	Brevibacteriaceae	Brevibacterium	Sponge	No	MCC 6228	MN339697	mPTP 09	bPTP 09
MGB_0809	Brevibacteriaceae	Brevibacterium	Environment (Water)	Yes	MCC 7821	MN339702	mPTP 15	bPTP 15
MGB_2332	Brevibacteriaceae	Brevibacterium	Environment (Air)	No	MCC 7284	MN339789	mPTP 15	bPTP 15
MGB_2382	Brevibacteriaceae	Brevibacterium	Sponge	No	MCC 7331	MN339790	mPTP 15	bPTP 15
MGB_0932	Brevibacteriaceae	Brevibacterium	Sponge	No	MCC 8389	MN339723	mPTP 34	bPTP 35
MGB_1707	Brevibacteriaceae	Brevibacterium	Environment (Sediment)	No	MCC 8568	MT598062	mPTP 57	bPTP 59
MGB_1546	Cellulomonadaceae	Cellulomonas	Environment (Sediment)	No	MCC 6744	MN339763	mPTP 54	bPTP 56
MGB_1565	Dermabacteraceae	Brachybacterium	Environment (Sediment)	No	MCC 6760	MN339768	mPTP 55	bPTP 57
MGB_2331	Dermabacteraceae	Brachybacterium	Environment (Air)	No	MCC 7283	MN339788	mPTP 66	bPTP 69
MGB_2729	Dermabacteraceae	Brachybacterium	Sponge	No	MCC 7614	MN339803	mPTP 72	bPTP 75
MGB_0898	Dietziaceae	Dietzia	Environment (Sediment)	No	MCC 8368	MN339716	mPTP 26	bPTP 27
MGB_0838	Geodermatophilaceae	Klenkia	Sponge	No	MCC 6357	MT598040	mPTP 21	bPTP 21
MGB_0973	Geodermatophilaceae	Klenkia	Environment (Sediment)	No	MCC 6394	MN339730	mPTP 21	bPTP 21
MGB_1058	Gordoniaceae	Gordonia	Sponge	No	MCC 6452	MN339747	mPTP 44	bPTP 45
MGB_1515	Intrasporangiaceae	Janibacter	Environment (Water)	No	MCC 6716	MN339761	mPTP 52	bPTP 54
MGB_2468	Intrasporangiaceae	Janibacter	Environment (Water)	No	MCC 7398	MN339794	mPTP 67	bPTP 70
MGB_2492	Intrasporangiaceae	Knoellia	Environment (Water)	No	MCC 7420	MN339795	mPTP 68	bPTP 71
MGB_0802	Kytococcaceae	Kytococcus	Environment (Water)	No	MCC 8348	MN339699	mPTP 12	bPTP 12
MGB_0837	Kytococcaceae	Kytococcus	Environment (Sediment)	No	MCC 7827	MN339709	mPTP 12	bPTP 12
MGB_0853	Kytococcaceae	Kytococcus	Environment (Sediment)	Yes	MCC 7830	MN339711	mPTP 12	bPTP 12
MGB_0870	Kytococcaceae	Kytococcus	Environment (Sediment)	No	MCC 7832	MT598044	mPTP 12	bPTP 12
MGB_0872	Kytococcaceae	Kytococcus	Environment (Water)	No	MCC 8364	MT598045	mPTP 12	bPTP 12
MGB_0901	Intrasporangiaceae	Terrabacter	Environment (Sediment)	No	MCC 8371	MT598046	mPTP 27	bPTP 28
MGB_1190	Jonesiaceae	Jonesia	Sponge	Yes	MCC 7852	MT598060	mPTP 50	bPTP 51
MGB_0813	Microbacteriaceae	Agrococcus	Environment (Water)	Yes	MCC 7822	MN339703	mPTP 16	bPTP 16
MGB_0840	Microbacteriaceae	Agrococcus	Sponge	No	MCC 6359	MN339710	mPTP 16	bPTP 22
MGB_1079	Microbacteriaceae	Curtobacterium	Environment (Sediment)	No	MCC 6473	MN339750	mPTP 46	bPTP 47
MGB_2698	Microbacteriaceae	Microbacterium	Environment (Sediment)	No	MCC 7584	MN339798	mPTP 70	bPTP 73
MGB_2699	Microbacteriaceae	Microbacterium	Environment (Sediment)	No	MCC 8798	MN339799	mPTP 70	bPTP 73
MGB_2718	Microbacteriaceae	Microbacterium	Environment (Water)	No	MCC 7603	MN339800	mPTP 70	bPTP 73
MGB_2726	Microbacteriaceae	Microbacterium	Sponge	No	MCC 7611	MN339802	mPTP 70	bPTP 73
MGB_0508	Micrococcaceae	Arthrobacter	Sponge	No	MCC 6161	MN339690	mPTP 05	bPTP 05
MGB_0536	Micrococcaceae	Arthrobacter	Sponge	No	MCC 6170	MN339691	mPTP 05	bPTP 05
MGB_2447	Micrococcaceae	Arthrobacter	Environment (Sediment)	No	MCC 7378	MN339792	mPTP 05	bPTP 05
MGB_1393	Micrococcaceae	Glutamicibacter	Environment (Water)	No	MCC 6637	MN339758	mPTP 51	bPTP 53
MGB_0803	Micrococcaceae	Glutamicibacter	Environment (Water)	No	MCC 8349	MN339700	mPTP 13	bPTP 13
MGB_0826	Micrococcaceae	Glutamicibacter	Environment (Sediment)	Yes	MCC 7825	MN339706	mPTP 13	bPTP 13
MGB_0805	Micrococcaceae	Kocuria	Environment (Sediment)	No	MCC 6342	MN339701	mPTP 14	bPTP 14
MGB_0824	Micrococcaceae	Kocuria	Environment (Sediment)	No	MCC 6350	MT598039	mPTP 18	bPTP 18
MGB_0920	Micrococcaceae	Kocuria	Environment (Water)	Yes	MCC 7839	MN339719	mPTP 30	bPTP 31
MGB_0925	Micrococcaceae	Kocuria	Sponge	No	MCC 8384	MN339721	mPTP 33	bPTP 34
MGB_1004	Micrococcaceae	Kocuria	Environment (Sediment)	No	MCC 8432	MN339746	mPTP 43	bPTP 44
MGB_1059	Micrococcaceae	Kocuria	Sponge	No	MCC 6453	MN339748	mPTP 45	bPTP 46
MGB_1554	Micrococcaceae	Kocuria	Environment (Water)	No	MCC 6750	MN339764	mPTP 45	bPTP 46
MGB_2237	Micrococcaceae	Kocuria	Sponge	No	MCC 7227	MN339786	mPTP 45	bPTP 46
MGB_1090	Micrococcaceae	Kocuria	Sponge	No	MCC 6484	MN339751	mPTP 47	bPTP 48
MGB_1147	Micrococcaceae	Kocuria	Environment (Sediment)	No	MCC 6504	MT598057	mPTP 47	bPTP 48
MGB_1168	Micrococcaceae	Kocuria	Environment (Water)	No	MCC 6513	MN339755	mPTP 47	bPTP 48
MGB_1557	Micrococcaceae	Kocuria	Environment (Sediment)	No	MCC 6752	MN339765	mPTP 47	bPTP 48
MGB_1559	Micrococcaceae	Kocuria	Environment (Water)	No	MCC 6754	MN339766	mPTP 47	bPTP 48
MGB_2457	Micrococcaceae	Kocuria	Environment (Sediment)	No	MCC 7388	MN339793	mPTP 47	bPTP 48
MGB_1131	Micrococcaceae	Kocuria	Sponge	No	MCC 6500	MT598056	mPTP 49	bPTP 50
MGB_0540	Micrococcaceae	Micrococcus	Sponge	No	MCC 6173	MN339692	mPTP 06	bPTP 06
MGB_0562	Micrococcaceae	Micrococcus	Sponge	No	MCC 6186	MN339694	mPTP 06	bPTP 06
MGB_0823	Micrococcaceae	Micrococcus	Environment (Sediment)	No	MCC 7824	MN339705	mPTP 06	bPTP 06
MGB_0865	Micrococcaceae	Micrococcus	Sponge	No	MCC 7831	MT598043	mPTP 06	bPTP 06
MGB_1939	Micrococcaceae	Micrococcus	Environment (Sediment)	No	MCC 7037	MN339773	mPTP 06	bPTP 06
MGB_0565	Micrococcaceae	Micrococcus	Sponge	No	MCC 6189	MN339695	mPTP 07	bPTP 07
MGB_1001	Micrococcaceae	Micrococcus	Environment (Water)	No	MCC 8429	MN339745	mPTP 07	bPTP 07
MGB_1104	Micrococcaceae	Micrococcus	Sponge	No	MCC 8444	MT598053	mPTP 07	bPTP 07
MGB_1121	Micrococcaceae	Micrococcus	Environment (Sediment)	No	MCC 6498	MT598055	mPTP 07	bPTP 07
MGB_1152	Micrococcaceae	Micrococcus	Environment (Sediment)	No	MCC 8474	MT598058	mPTP 07	bPTP 07
MGB_1155	Micrococcaceae	Micrococcus	Environment (Sediment)	No	MCC 8476	MT598059	mPTP 07	bPTP 07
MGB_1503	Micrococcaceae	Micrococcus	Sponge	No	MCC 8553	MT598061	mPTP 07	bPTP 07
MGB_1730	Micrococcaceae	Micrococcus	Environment (Water)	No	MCC 8582	MT598063	mPTP 07	bPTP 07
MGB_1908	Micrococcaceae	Micrococcus	Environment (Sediment)	No	MCC 8635	MT598064	mPTP 07	bPTP 07
MGB_2504	Micrococcaceae	Micrococcus	Environment (Water)	No	MCC 7431	MN339796	mPTP 07	bPTP 07
MGB_0572	Micrococcaceae	Micrococcus	Sponge	No	MCC 6194	MN339696	mPTP 08	bPTP 08
MGB_0794	Micrococcaceae	Micrococcus	Sponge	No	MCC 6337	MT598038	mPTP 11	bPTP 11
MGB_0833	Micrococcaceae	Micrococcus	Sponge	Yes	MCC 6355	MN339708	mPTP 20	bPTP 20
MGB_1077	Micrococcaceae	Micrococcus	Environment (Sediment)	No	MCC 6471	MN339749	mPTP 20	bPTP 20
MGB_1145	Micrococcaceae	Micrococcus	Environment (Sediment)	No	MCC 6502	MN339753	mPTP 20	bPTP 20
MGB_1564	Micrococcaceae	Micrococcus	Environment (Water)	No	MCC 6759	MN339767	mPTP 20	bPTP 20
MGB_0842	Micrococcaceae	Micrococcus	Environment (Water)	No	MCC 7828	MT598042	mPTP 23	bPTP 24
MGB_0873	Micrococcaceae	Micrococcus	Environment (Water)	No	MCC 7833	MN339712	mPTP 24	bPTP 25
MGB_0939	Micrococcaceae	Micrococcus	Environment (Water)	No	MCC 8395	MN339725	mPTP 35	bPTP 36
MGB_0949	Micrococcaceae	Micrococcus	Sponge	No	MCC 8401	MN339726	mPTP 35	bPTP 36
MGB_2690	Micrococcaceae	Micrococcus	Environment (Water)	No	MCC 7576	MN339797	mPTP 69	bPTP 72
MGB_2721	Micrococcaceae	Micrococcus	Environment (Water)	No	MCC 7606	MN339801	mPTP 71	bPTP 74
MGB_0820	Micrococcaceae	Rothia	Sponge	Yes	MCC 7823	MN339704	mPTP 17	bPTP 17
MGB_0909	Micromonosporaceae	Micromonospora	Sponge	No	MCC 8375	MN339718	mPTP 29	bPTP 30
MGB_2131	Micromonosporaceae	Micromonospora	Sponge	Yes	MCC 7933	MN339781	mPTP 29	bPTP 30
MGB_2134	Micromonosporaceae	Micromonospora	Sponge	Yes	MCC 7936	MN339783	mPTP 29	bPTP 30
MGB_2775	Micromonosporaceae	Micromonospora	Sponge	No	MCC 7994	MN339846	mPTP 29	bPTP 30
MGB_2791	Micromonosporaceae	Micromonospora	Environment (Sediment)	No	MCC 8010	MN339860	mPTP 29	bPTP 30
MGB_2798	Micromonosporaceae	Micromonospora	Sponge	No	MCC 8017	MN339867	mPTP 29	bPTP 30
MGB_0643	Mycobacteriaceae	Mycolicibacterium	Sponge	No	MCC 6242	MN339698	mPTP 10	bPTP 10
MGB_0841	Nocardiaceae	Rhodococcus	Sponge	No	MCC 8358	MT598041	mPTP 22	bPTP 23
MGB_0983	Nocardiaceae	Rhodococcus	Environment (Water)	Yes	MCC 6395	MN339734	mPTP 22	bPTP 23
MGB_0881	Nocardiaceae	Rhodococcus	Sponge	Yes	MCC 6377	MN339713	mPTP 25	bPTP 26
MGB_1271	Nocardiaceae	Rhodococcus	Environment (Sediment)	No	MCC 6573	MN339757	mPTP 25	bPTP 52
MGB_2323	Nocardiaceae	Rhodococcus	Environment (Air)	Yes	MCC 7939	MN339787	mPTP 25	bPTP 68
MGB_1112	Nocardiaceae	Rhodococcus	Environment (Sediment)	No	MCC 6494	MT598054	mPTP 48	bPTP 49
MGB_2132	Nocardiaceae	Rhodococcus	Sponge	Yes	MCC 7934	MN339782	mPTP 63	bPTP 65
MGB_1541	Nocardioidaceae	Aeromicrobium	Environment (Sediment)	No	MCC 6739	MN339762	mPTP 53	bPTP 55
MGB_0828	Nocardiopsaceae	Nocardiopsis	Environment (Sediment)	No	MCC 7826	MN339707	mPTP 19	bPTP 19
MGB_0888	Nocardiopsaceae	Nocardiopsis	Environment (Sediment)	Yes	MCC 7837	MN339714	mPTP 19	bPTP 19
MGB_0891	Nocardiopsaceae	Nocardiopsis	Environment (Sediment)	Yes	MCC 6383	MN339715	mPTP 19	bPTP 19
MGB_0926	Nocardiopsaceae	Nocardiopsis	Environment (Water)	No	MCC 8385	MN339722	mPTP 19	bPTP 19
MGB_0936	Nocardiopsaceae	Nocardiopsis	Environment (Sediment)	No	MCC 8393	MN339724	mPTP 19	bPTP 19
MGB_0952	Nocardiopsaceae	Nocardiopsis	Environment (Sediment)	No	MCC 8402	MT598049	mPTP 19	bPTP 19
MGB_0953	Nocardiopsaceae	Nocardiopsis	Environment (Sediment)	No	MCC 8403	MT598050	mPTP 19	bPTP 19
MGB_0955	Nocardiopsaceae	Nocardiopsis	Environment (Sediment)	Yes	MCC 7841	MN339727	mPTP 19	bPTP 19
MGB_0971	Nocardiopsaceae	Nocardiopsis	Environment (Sediment)	Yes	MCC 7843	MN339729	mPTP 19	bPTP 19
MGB_0982	Nocardiopsaceae	Nocardiopsis	Environment (Sediment)	No	MCC 8423	MT598051	mPTP 19	bPTP 19
MGB_0990	Nocardiopsaceae	Nocardiopsis	Sponge	Yes	MCC 6399	MN339736	mPTP 19	bPTP 19
MGB_0991	Nocardiopsaceae	Nocardiopsis	Environment (Water)	Yes	MCC 7846	MN339737	mPTP 19	bPTP 19
MGB_0994	Nocardiopsaceae	Nocardiopsis	Sponge	Yes	MCC 7847	MN339740	mPTP 19	bPTP 19
MGB_0996	Nocardiopsaceae	Nocardiopsis	Environment (Sediment)	Yes	MCC 6402	MN339742	mPTP 19	bPTP 19
MGB_0997	Nocardiopsaceae	Nocardiopsis	Environment (Sediment)	Yes	MCC 6403	MN339743	mPTP 19	bPTP 19
MGB_0998	Nocardiopsaceae	Nocardiopsis	Environment (Sediment)	Yes	MCC 7849	MN339744	mPTP 19	bPTP 19
MGB_0999	Nocardiopsaceae	Nocardiopsis	Sponge	No	MCC 8427	MT598052	mPTP 19	bPTP 19
MGB_1114	Nocardiopsaceae	Nocardiopsis	Environment (Sediment)	Yes	MCC 7850	MN339752	mPTP 19	bPTP 19
MGB_1154	Nocardiopsaceae	Nocardiopsis	Environment (Sediment)	Yes	MCC 7851	MN339754	mPTP 19	bPTP 19
MGB_1198	Nocardiopsaceae	Nocardiopsis	Environment (Sediment)	Yes	MCC 6521	MN339756	mPTP 19	bPTP 19
MGB_1422	Nocardiopsaceae	Nocardiopsis	Sponge	Yes	MCC 7913	MN339759	mPTP 19	bPTP 19
MGB_1642	Nocardiopsaceae	Nocardiopsis	Sponge	Yes	MCC 6827	MN339769	mPTP 19	bPTP 19
MGB_1643	Nocardiopsaceae	Nocardiopsis	Sponge	Yes	MCC 6828	MN339770	mPTP 19	bPTP 19
MGB_1734	Nocardiopsaceae	Nocardiopsis	Environment (Water)	Yes	MCC 6896	MN339772	mPTP 19	bPTP 19
MGB_1983	Nocardiopsaceae	Nocardiopsis	Sponge	Yes	MCC 7925	MN339775	mPTP 19	bPTP 19
MGB_2087	Nocardiopsaceae	Nocardiopsis	Sponge	Yes	MCC 7928	MN339777	mPTP 19	bPTP 19
MGB_2420	Nocardiopsaceae	Nocardiopsis	Sponge	No	MCC 7352	MN339791	mPTP 19	bPTP 19
MGB_2732	Nocardiopsaceae	Nocardiopsis	Sponge	No	MCC 7951	MN339804	mPTP 19	bPTP 19
MGB_2735	Nocardiopsaceae	Nocardiopsis	Environment (Sediment)	No	MCC 7954	MN339807	mPTP 19	bPTP 19
MGB_2737	Nocardiopsaceae	Nocardiopsis	Environment (Sediment)	No	MCC 7956	MN339809	mPTP 19	bPTP 19
MGB_2738	Nocardiopsaceae	Nocardiopsis	Environment (Sediment)	No	MCC 7957	MN339810	mPTP 19	bPTP 19
MGB_2749	Nocardiopsaceae	Nocardiopsis	Environment (Sediment)	No	MCC 7968	MN339821	mPTP 19	bPTP 19
MGB_2757	Nocardiopsaceae	Nocardiopsis	Environment (Sediment)	No	MCC 7976	MN339829	mPTP 19	bPTP 19
MGB_2761	Nocardiopsaceae	Nocardiopsis	Environment (Sediment)	No	MCC 7980	MN339832	mPTP 19	bPTP 19
MGB_0904	Nocardiopsaceae	Nocardiopsis	Sponge	Yes	MCC 7838	MN339717	mPTP 28	bPTP 29
MGB_0981	Nocardiopsaceae	Nocardiopsis	Environment (Sediment)	No	MCC 7845	MN339733	mPTP 28	bPTP 29
MGB_0992	Nocardiopsaceae	Nocardiopsis	Sponge	Yes	MCC 6400	MN339738	mPTP 28	bPTP 29
MGB_1507	Nocardiopsaceae	Nocardiopsis	Sponge	Yes	MCC 6710	MN339760	mPTP 28	bPTP 29
MGB_0985	Nocardiopsaceae	Nocardiopsis	Sponge	Yes	MCC 6397	MN339735	mPTP 40	bPTP 41
MGB_1644	Nocardiopsaceae	Nocardiopsis	Environment (Sediment)	Yes	MCC 7915	MN339771	mPTP 56	bPTP 58
MGB_2110	Nocardiopsaceae	Nocardiopsis	Sponge	Yes	MCC 7931	MN339779	mPTP 61	bPTP 63
MGB_2133	Ornithinimicrobiaceae	Serinicoccus	Sponge	No	MCC 7935	MT598065	mPTP 64	bPTP 66
MGB_0976	Pseudonocardiaceae	Actinomycetospora	Environment (Water)	Yes	MCC 7844	MN339731	mPTP 38	bPTP 39
MGB_0977	Pseudonocardiaceae	Actinomycetospora	Environment (Water)	Yes	MCC 8419	MN339732	mPTP 39	bPTP 40
MGB_2109	Pseudonocardiaceae	Pseudonocardia	Sponge	Yes	MCC 7930	MN339778	mPTP 60	bPTP 62
