## Supplementary material for "Phylogenetic diversity and activity screening of cultivable actinobacteria isolated from marine sponges and associated environments from the western coast of India": Table S2

### Sheet: Supplementary Table S2
Code	Genus	Source	Predation (E.coli)	Predation (S.aureus)	Predation (B.subtilis)	Predation (P.aeruginosa)	Predation (M.smegmatis)	Predation (E.fecalis)	Predation (A.fecalis)	Predation (M.luteus)	Predation (A.pasterionus)	Predation (S.marcescens)	Predation (S.typhi)	Predation (K.pneumonae)	Predation (P.vulgaris)	Predation (S.roseus)	Antibiosis (E.coli)	Antibiosis (S.aureus)	Antibiosis (B.subtilis)	Antibiosis (P.aeruginosa)	Antibiosis (M.smegmatis)	Antibiosis (E.fecalis)	Antibiosis (A.fecalis)	Antibiosis (M.luteus)	Antibiosis (A.pasterionus)	Antibiosis (S.marcescens)	Antibiosis (S.typhi)	Antibiosis (K.pneumonae)	Antibiosis (P.vulgaris)	Antibiosis (S.roseus)	Subtilisin Inhibitor	Trypsin Inhibitor	Chymotrypsin Inhibitor	ACE inhibitor
MGB_0813	Agrococcus	Environment	0	0	0	0	0	0	0	0	0	0	0	0	0	0	0	0	0	0	0	0	0	0	0	0	0	0	0	0	0	0	0	0
MGB_0904	Nocardiopsis	Sponge	0	0	0	0	0	0	1	1	1	1	0	1	0	1	0	0	1	0	0	1	0	0	0	0	0	0	0	0	0	0	1	0
MGB_0920	Kocuria	Environment	0	0	0	0	0	0	0	0	0	0	0	0	0	0	0	0	0	0	0	0	0	0	0	0	0	0	0	0	0	0	0	0
MGB_0976	Actinomycetospora	Environment	0	0	0	0	0	0	0	0	0	0	0	0	0	0	0	0	0	0	0	0	0	0	0	0	0	0	0	0	0	0	0	1
MGB_0983	Rhodococcus	Environment	0	0	0	0	0	0	0	0	0	0	0	0	0	0	0	0	0	0	0	0	0	0	0	0	0	0	0	0	0	0	0	0
MGB_0990	Nocardiopsis	Sponge	0	0	0	0	0	0	0	0	0	0	0	0	0	0	0	0	1	0	0	1	0	0	0	0	0	0	0	0	0	0	0	0
MGB_0991	Nocardiopsis	Environment	0	0	0	0	0	0	0	0	0	0	0	0	0	0	1	1	1	0	0	1	0	0	0	0	0	0	0	1	0	0	0	0
MGB_0994	Nocardiopsis	Sponge	0	0	0	0	0	0	0	0	0	0	0	0	0	0	0	0	0	0	0	0	0	0	0	0	0	0	0	0	0	0	0	0
MGB_0995	Streptomyces	Environment	0	0	0	0	0	1	1	1	1	1	1	1	0	1	0	0	0	0	0	0	0	0	0	0	0	0	0	0	0	0	0	0
MGB_0996	Nocardiopsis	Environment	0	0	0	0	0	0	0	0	0	0	0	0	0	0	0	0	0	0	0	0	0	0	0	0	0	0	0	0	0	0	0	0
MGB_1114	Nocardiopsis	Environment	0	0	0	0	0	0	0	0	0	0	0	0	0	0	0	0	1	0	0	1	0	0	0	0	0	0	0	0	0	0	0	0
MGB_1154	Nocardiopsis	Environment	0	0	0	0	0	0	0	0	0	0	0	0	0	0	0	0	1	0	1	1	0	1	0	0	0	0	0	0	0	0	0	0
MGB_1198	Nocardiopsis	Environment	0	0	0	0	0	0	0	0	0	0	0	0	0	0	0	0	0	0	0	0	0	0	0	0	0	0	0	0	0	0	0	0
MGB_1507	Nocardiopsis	Sponge	0	0	0	0	0	0	0	0	0	0	0	0	0	0	0	0	1	0	0	1	0	0	0	0	0	0	0	0	0	0	0	0
MGB_1644	Nocardiopsis	Environment	0	0	0	0	0	0	0	0	0	0	0	0	0	0	0	0	0	0	0	0	0	0	0	0	0	0	0	0	0	0	0	0
MGB_1734	Nocardiopsis	Environment	0	0	0	0	0	0	0	0	0	0	0	0	0	0	0	0	0	0	1	1	0	0	0	0	0	0	0	0	0	0	0	0
MGB_1983	Nocardiopsis	Sponge	0	0	0	0	0	0	0	0	0	0	0	0	0	0	0	1	1	0	1	1	0	1	0	0	0	0	0	1	0	0	0	0
MGB_2087	Nocardiopsis	Sponge	0	1	0	0	0	0	0	0	0	0	0	0	0	0	0	1	1	0	0	1	0	0	0	0	0	0	0	0	0	0	0	0
MGB_2109	Pseudonocardia	Environment	0	0	0	0	0	0	0	0	0	0	0	0	0	0	0	0	0	0	0	0	0	0	0	0	0	0	0	0	0	0	0	0
MGB_2110	Nocardiopsis	Environment	0	0	0	0	0	0	0	0	0	0	0	0	0	0	0	0	0	0	0	0	0	0	0	0	0	0	0	0	0	0	0	0
MGB_2132	Rhodococcus	Sponge	0	0	0	0	0	0	0	0	0	0	0	0	0	0	0	0	0	0	0	0	0	0	0	0	0	0	0	0	0	0	0	0
MGB_0183	Streptomyces	Sponge	0	1	1	0	1	0	0	1	0	1	0	0	1	0	1	0	1	0	0	0	0	0	0	0	0	0	0	0	0	1	1	0
MGB_0809	Brevibacterium	Environment	0	0	0	1	0	0	0	0	0	0	0	0	0	0	0	0	0	0	0	0	0	0	0	0	0	0	0	0	0	1	1	0
MGB_0820	Rothia	Sponge	0	0	0	0	0	0	0	0	0	0	0	0	0	1	0	0	1	0	1	0	0	0	0	0	0	0	0	0	0	1	1	0
MGB_0826	Glutamicibacter	Environment	0	0	0	0	0	0	0	0	0	0	0	0	1	0	0	0	1	0	1	0	0	0	0	0	0	0	0	0	0	1	1	0
MGB_0833	Micrococcus	Sponge	0	0	0	0	0	0	0	0	0	0	0	0	0	0	0	0	0	0	0	0	0	0	0	0	0	0	0	0	0	1	0	0
MGB_0853	Kytococcus	Environment	0	0	0	0	0	0	0	0	0	0	0	0	0	0	1	1	1	0	1	1	0	0	0	0	0	0	0	0	0	1	0	0
MGB_0881	Rhodococcus	Sponge	1	0	0	0	0	0	0	0	0	0	0	0	0	0	0	0	0	0	0	0	0	0	0	0	0	0	0	0	0	1	1	0
MGB_0888	Nocardiopsis	Environment	0	0	0	0	0	0	0	0	0	0	0	0	0	0	0	1	1	0	0	1	0	1	0	0	0	0	0	0	0	1	0	0
MGB_0891	Nocardiopsis	Environment	0	1	0	0	0	0	0	1	0	0	0	0	1	0	0	0	1	0	1	1	0	0	0	0	0	0	0	0	0	1	1	0
MGB_0924	Streptomyces	Sponge	0	0	0	0	0	0	1	0	0	0	0	0	0	0	1	1	1	0	1	1	1	0	0	0	0	0	0	0	0	1	1	0
MGB_0955	Nocardiopsis	Environment	0	0	0	0	0	0	0	0	0	0	0	0	0	1	0	0	1	0	1	1	0	1	0	0	0	0	0	0	0	1	1	0
MGB_0971	Nocardiopsis	Environment	0	1	0	0	0	0	0	0	0	0	0	0	0	0	0	1	1	0	1	1	0	0	0	0	0	0	0	1	0	1	1	1
MGB_0977	Actinomycetospora	Environment	0	0	0	0	0	0	0	0	0	0	0	0	0	0	0	0	0	0	0	0	0	0	0	0	0	0	0	0	0	1	0	0
MGB_0985	Nocardiopsis	Sponge	1	1	0	0	0	1	0	1	0	0	1	0	1	0	0	0	0	0	0	0	0	0	0	0	0	0	0	0	0	1	1	0
MGB_0992	Nocardiopsis	Sponge	0	1	0	0	0	0	0	1	1	0	0	0	1	1	0	0	0	0	0	0	0	0	0	0	0	0	0	0	0	1	1	0
MGB_0997	Nocardiopsis	Environment	0	1	0	0	0	0	0	0	0	0	0	0	0	0	0	0	0	0	0	0	0	0	0	0	0	0	0	0	0	1	1	1
MGB_0998	Nocardiopsis	Environment	0	0	0	0	0	0	0	0	0	0	0	0	1	0	0	0	1	0	0	0	0	0	0	0	0	0	0	0	0	1	1	0
MGB_1422	Nocardiopsis	Sponge	0	1	0	0	0	0	0	0	0	0	0	0	0	0	0	1	1	0	1	1	0	0	0	0	0	0	0	0	0	1	1	0
MGB_1642	Nocardiopsis	Sponge	0	1	0	0	0	0	0	0	0	0	0	0	0	0	1	0	1	0	0	1	0	1	0	0	0	0	0	0	0	1	1	0
MGB_1643	Nocardiopsis	Sponge	0	1	0	0	0	0	0	0	0	0	0	0	0	0	0	0	1	0	0	1	0	0	0	0	0	0	0	0	0	1	1	0
MGB_1968	Streptomyces	Sponge	0	1	0	0	0	0	0	0	1	0	0	0	0	1	0	0	0	0	0	0	0	0	0	0	0	0	0	0	1	1	1	0
MGB_2018	Streptomyces	Sponge	0	1	0	0	0	0	0	1	1	0	0	0	0	1	0	1	1	0	1	1	0	0	0	0	0	0	0	0	0	1	1	0
MGB_2111	Streptomyces	Sponge	0	1	0	0	0	1	0	0	1	0	0	0	1	1	0	0	1	0	0	1	0	0	0	0	0	0	0	0	0	1	1	0
MGB_2131	Micromonospora	Environment	0	1	0	0	0	0	0	0	0	0	0	1	0	0	0	0	0	0	0	0	0	0	0	0	0	0	0	0	0	1	1	0
MGB_2134	Micromonospora	Environment	0	1	0	0	0	0	0	0	0	0	0	0	0	0	0	0	0	0	0	0	0	0	0	0	0	0	0	0	0	1	1	0
MGB_2141	Streptomyces	Sponge	0	1	0	0	1	0	0	1	1	0	0	0	0	0	0	0	1	0	0	0	0	0	0	0	0	0	0	0	0	1	1	0
MGB_2181	Streptomyces	Sponge	0	1	0	0	1	0	0	0	0	0	0	0	1	1	0	0	0	0	0	0	0	0	0	0	0	0	0	0	1	1	1	0
MGB_2323	Rhodococcus	Environment	0	0	0	0	0	0	0	0	0	0	0	0	0	0	0	0	0	0	0	0	0	0	0	0	0	0	0	0	0	1	0	0
MGB_1190	Jonesia	Sponge	0	0	0	0	0	0	0	0	0	0	0	0	0	0	0	0	0	0	0	0	0	0	0	0	0	0	0	0	0	0	0	0

### Sheet: Key
Screening	Result	Value
Enzyme inhibition	Negative	0
	Pasitive	1
Predation	Negative	0
	Pasitive	1
Antibiotic	Negative	0
	Pasitive	1
